# A lipid signature of BAK-driven apoptotic pore formation

**DOI:** 10.1101/2024.10.16.618570

**Authors:** Rachel T. Uren, Matthew E. Ritchie, Agnes W. Wong, Justin P. Ludeman, Etsuko Uno, Vinod K. Narayana, David P. De Souza, Dmitri Sviridov, Ruth M. Kluck

## Abstract

Apoptotic cell death is regulated by the BCL-2 protein family, with clusters of BAK or BAX homodimers driving pore formation in the mitochondrial outer membrane via a poorly understood process. There is growing evidence that, in addition to BAK and BAX, lipids play an important role in pore formation. Towards a better understanding of the lipidic drivers of apoptotic pore formation in isolated mitochondria, two complementary approaches were taken. Firstly, the lipids released during BAK-mediated pore formation were measured with targeted lipidomics, revealing enrichment of long chain polyunsaturated lysophospholipids (LPLs) in the released fraction. In contrast, the BAK protein was not released suggesting that BAK and LPLs locate to distinct microdomains. Secondly, added cholesterol not only prevented pore formation but prevented the clustering of BAK homodimers. Our data lead us to a model in which BAK clustering triggers formation of a separate microdomain rich in LPLs that can progress to lipid shedding and the opening of a lipid-lined pore. Pore stabilisation and growth may be due to BAK dimers then moving to the pore edge. Our BAK-lipid microdomain model supports the heterogeneity of BAK assemblies, and the observed lipid-release signature gives new insight into the genesis of the apoptotic pore.
