## Supplementary material for "A lipid signature of BAK-driven apoptotic pore formation": Table S1

### Sheet: RU lipidomics sample list
MA ID	Sample Group	Date of collection	Genotype	Sex	Age	Tube number	Treatment	Mass of pellet (mg)	Combined mass technical replicates (mg)	Cytochrome c release QC pass
RU_001	WT_Untreated	2022_12_02	WT	M	93	1	none	15.1	24.5	Y
		2022_12_02	WT	M	93	2	none	9.4
RU_002	WT_cBID	2022_12_02	WT	M	93	3	cBID	11.2	23.7	Y
		2022_12_02	WT	M	93	4	cBID	12.5
RU_003	WT_PLA2	2022_12_02	WT	M	93	5	PLA2	10.4	18.5	Y
		2022_12_02	WT	M	93	6	PLA2	8.1
RU_004	KO_Untreated	2022_12_02	KO	M	92	7	none	14.1	29.4	Y
		2022_12_02	KO	M	92	8	none	15.3
RU_005	KO_cBID	2022_12_02	KO	M	92	9	cBID	14.7	27.9	Y
		2022_12_02	KO	M	92	10	cBID	13.2
RU_006	KO_PLA2	2022_12_02	KO	M	92	11	PLA2	9.9	21.1	Y
		2022_12_02	KO	M	92	12	PLA2	11.2
RU_007	WT_Untreated	2023_02_02	WT	M	155	1	none	12.8	23.8	Y
		2023_02_02	WT	M	155	2	none	11
RU_008	WT_cBID	2023_02_02	WT	M	155	3	cBID	12.8	27.2	Y
		2023_02_02	WT	M	155	4	cBID	14.4
RU_009	WT_PLA2	2023_02_02	WT	M	155	5	PLA2	12.8	24.2	Y
		2023_02_02	WT	M	155	6	PLA2	11.4
RU_010	KO_Untreated	2023_02_02	KO	M	154	7	none	12.1	24.5	Y
		2023_02_02	KO	M	154	8	none	12.4
RU_011	KO_cBID	2023_02_02	KO	M	154	9	cBID	14.9	28.1	Y
		2023_02_02	KO	M	154	10	cBID	13.2
RU_012	KO_PLA2	2023_02_02	KO	M	154	11	PLA2	13.3	25.1	Y
		2023_02_02	KO	M	154	12	PLA2	11.8
RU_013	WT_Untreated	2023_02_03	WT	M	156	1	none	15.3	27.6	Y
		2023_02_03	WT	M	156	2	none	12.3
RU_014	WT_cBID	2023_02_03	WT	M	156	3	cBID	12.4	27.7	Y
		2023_02_03	WT	M	156	4	cBID	15.3
RU_015	WT_PLA2	2023_02_03	WT	M	156	5	PLA2	19	32.4	Y
		2023_02_03	WT	M	156	6	PLA2	13.4
RU_016	KO_Untreated	2023_02_03	KO	M	155	7	none	16.3	28.5	Y
		2023_02_03	KO	M	155	8	none	12.2
RU_017	KO_cBID	2023_02_03	KO	M	155	9	cBID	12.2	33.9	Y
		2023_02_03	KO	M	155	10	cBID	21.7
RU_018	KO_PLA2	2023_02_03	KO	M	155	11	PLA2	13.1	26	Y
		2023_02_03	KO	M	155	12	PLA2	12.9
RU_019	WT_Untreated	2023_02_09	WT	M	74	1	none	10.3	19.3	Y
		2023_02_09	WT	M	74	2	none	9
RU_020	WT_cBID	2023_02_09	WT	M	74	3	cBID	11.5	21.9	Y
		2023_02_09	WT	M	74	4	cBID	10.4
RU_021	WT_PLA2	2023_02_09	WT	M	74	5	PLA2	11.4	23.1	Y
		2023_02_09	WT	M	74	6	PLA2	11.7
RU_022	KO_Untreated	2023_02_09	KO	M	77	7	none	10.4	19.5	Y
		2023_02_09	KO	M	77	8	none	9.1
RU_023	KO_cBID	2023_02_09	KO	M	77	9	cBID	11.6	22.5	Y
		2023_02_09	KO	M	77	10	cBID	10.9
RU_024	KO_PLA2	2023_02_09	KO	M	77	11	PLA2	15.4	24.5	Y
		2023_02_09	KO	M	77	12	PLA2	9.1
RU_025	WT_Untreated	2023_02_10	WT	M	75	1	none	17.6	27.4	Y
		2023_02_10	WT	M	75	2	none	9.8
RU_026	WT_cBID	2023_02_10	WT	M	75	3	cBID	15	27.6	Y
		2023_02_10	WT	M	75	4	cBID	12.6
RU_027	WT_PLA2	2023_02_10	WT	M	75	5	PLA2	11.3	24.2	Y
		2023_02_10	WT	M	75	6	PLA2	12.9
RU_028	KO_Untreated	2023_02_10	KO	M	78	7	none	10.3	20.2	Y
		2023_02_10	KO	M	78	8	none	9.9
RU_029	KO_cBID	2023_02_10	KO	M	78	9	cBID	11.6	23.9	Y
		2023_02_10	KO	M	78	10	cBID	12.3
RU_030	KO_PLA2	2023_02_10	KO	M	78	11	PLA2	10.5	21	Y
		2023_02_10	KO	M	78	12	PLA2	10.5
RU_031	WT_Untreated	2023_02_17	WT	M	82	1	none	10.6	19.5	Y
		2023_02_17	WT	M	82	2	none	8.9
RU_032	WT_cBID	2023_02_17	WT	M	82	3	cBID	10	20.5	Y
		2023_02_17	WT	M	82	4	cBID	10.5
RU_033	WT_PLA2	2023_02_17	WT	M	82	5	PLA2	12.2	22.8	Y
		2023_02_17	WT	M	82	6	PLA2	10.6
RU_034	KO_Untreated	2023_02_17	KO	M	85	7	none	11.6	22.7	Y
		2023_02_17	KO	M	85	8	none	11.1
RU_035	KO_cBID	2023_02_17	KO	M	85	9	cBID	10.7	22.9	Y
		2023_02_17	KO	M	85	10	cBID	12.2
RU_036	KO_PLA2	2023_02_17	KO	M	85	11	PLA2	12.8	24.8	Y
		2023_02_17	KO	M	85	12	PLA2	12
RU_037	WT_Untreated	2023_02_23	WT	M	88	1	none	10	22	N
		2023_02_23	WT	M	88	2	none	12
RU_038	WT_cBID	2023_02_23	WT	M	88	3	cBID	10.6	22.9	N
		2023_02_23	WT	M	88	4	cBID	12.3
RU_039	WT_PLA2	2023_02_23	WT	M	88	5	PLA2	9.6	20.7	N
		2023_02_23	WT	M	88	6	PLA2	11.1
RU_040	KO_Untreated	2023_02_23	KO	M	91	7	none	11.4	23.8	N
		2023_02_23	KO	M	91	8	none	12.4
RU_041	KO_cBID	2023_02_23	KO	M	91	9	cBID	13	25.9	N
		2023_02_23	KO	M	91	10	cBID	12.9
RU_042	KO_PLA2	2023_02_23	KO	M	91	11	PLA2	9.9	19.9	N
		2023_02_23	KO	M	91	12	PLA2	10
RU_043	WT_Untreated	2023_02_24	WT	M	89	1	none	14.6	24.3	N
		2023_02_24	WT	M	89	2	none	9.7
RU_044	WT_cBID	2023_02_24	WT	M	89	3	cBID	11.9	22.9	N
		2023_02_24	WT	M	89	4	cBID	11
RU_045	WT_PLA2	2023_02_24	WT	M	89	5	PLA2	7.9	16.2	N
		2023_02_24	WT	M	89	6	PLA2	8.3
RU_046	KO_Untreated	2023_02_24	KO	M	92	7	none	9.6	20.7	N
		2023_02_24	KO	M	92	8	none	11.1
RU_047	KO_cBID	2023_02_24	KO	M	92	9	cBID	11	21.4	N
		2023_02_24	KO	M	92	10	cBID	10.4
RU_048	KO_PLA2	2023_02_24	KO	M	92	11	PLA2	9.4	20.2	N
		2023_02_24	KO	M	92	12	PLA2	10.8
***** Note that samples RU_037 to RU_048 were processed for lipidomics, however they did not pass the parallel cytochrome c release western blot quality control check (i.e. no cytochrome c signal was obtained). Without confirmation of cytochrome c release status these samples were excluded from downstream lipidomic analysis and are not represented in the final analysis.
