## Supplementary material for "A lipid signature of BAK-driven apoptotic pore formation": Table S7

### Sheet: WT_cBID_vs_WT_Untreated_Roast_P
	Down	Up	UpOrDown	Mixed
AcylCarnitine	0.628657	0.371593	0.743	0.734
CE	0.674669	0.325581	0.651	0.935
Cer	0.0687672	0.931483	0.1375	0.458
DG	0.537884	0.462366	0.9245	0.8425
dhCer	0.109277	0.890973	0.2185	0.2385
Hex1Cer	0.191548	0.808702	0.383	0.547
Hex2Cer	0.470618	0.529632	0.941	0.7245
LPC	0.971493	0.0287572	0.0575	0.034
LPE	0.895224	0.105026	0.21	0.113
LPI	0.764441	0.235809	0.4715	0.1295
PC	0.856714	0.143536	0.287	0.384
PE	0.505876	0.494374	0.9885	0.9105
PG	0.292073	0.708177	0.584	0.921
PI	0.434859	0.565391	0.8695	0.9175
PS	0.491123	0.509127	0.982	0.8995
SM	0.205051	0.795199	0.41	0.7935
TG	0.262816	0.737434	0.5255	0.8845

### Sheet: WT_PLA2_vs_WT_Untreated_Roast_P
	Down	Up	UpOrDown	Mixed
AcylCarnitine	0.000250063	1	0.0005	0.0005
CE	0.000250063	1	0.0005	0.0005
Cer	0.848462	0.151788	0.3035	0.001
DG	0.0117529	0.988497	0.0235	0.0005
dhCer	0.821455	0.178795	0.3575	0.1685
Hex1Cer	0.296824	0.703426	0.5935	0.1835
Hex2Cer	0.088022	0.912228	0.176	0.5385
LPC	1	0.000250063	0.0005	0.0005
LPE	1	0.000250063	0.0005	0.0005
LPI	1	0.000250063	0.0005	0.0005
PC	0.541635	0.458615	0.917	0.0005
PE	0.000250063	1	0.0005	0.0005
PG	0.000250063	1	0.0005	0.0005
PI	0.927232	0.0730183	0.146	0.0085
PS	0.00975244	0.990498	0.0195	0.0005
SM	0.000250063	1	0.0005	0.0005
TG	0.0212553	0.978995	0.0425	0.037

### Sheet: KO_cBID_vs_KO_Untreated_Roast_P
	Down	Up	UpOrDown	Mixed
AcylCarnitine	0.862966	0.137284	0.2745	0.346
CE	0.742436	0.257814	0.5155	0.797
Cer	0.734184	0.266067	0.532	0.8775
DG	0.669917	0.330333	0.6605	0.9895
dhCer	0.583646	0.416604	0.833	0.407
Hex1Cer	0.56089	0.43936	0.8785	0.956
Hex2Cer	0.397599	0.602651	0.795	0.928
LPC	0.24106	0.75919	0.482	0.631
LPE	0.272818	0.727432	0.5455	0.8065
LPI	0.432608	0.567642	0.865	0.9975
PC	0.230308	0.769942	0.4605	0.612
PE	0.230808	0.769442	0.4615	0.9775
PG	0.578645	0.421605	0.843	0.896
PI	0.484371	0.515879	0.9685	0.979
PS	0.470368	0.529882	0.9405	0.9085
SM	0.0437609	0.956489	0.0875	0.581
TG	0.816204	0.184046	0.368	0.666

### Sheet: KO_PLA2_vs_KO_Untreated_Roast_P
	Down	Up	UpOrDown	Mixed
AcylCarnitine	0.00375094	0.996499	0.0075	0.0075
CE	0.00100025	0.99925	0.002	0.002
Cer	0.695424	0.304826	0.6095	0.013
DG	0.0375094	0.962741	0.075	0.002
dhCer	0.473368	0.526882	0.9465	0.2005
Hex1Cer	0.503876	0.496374	0.9925	0.2945
Hex2Cer	0.142786	0.857464	0.2855	0.758
LPC	1	0.000250063	0.0005	0.0005
LPE	1	0.000250063	0.0005	0.0005
LPI	1	0.000250063	0.0005	0.0005
PC	0.852213	0.148037	0.296	0.0005
PE	0.000250063	1	0.0005	0.0005
PG	0.000250063	1	0.0005	0.0005
PI	0.971743	0.0285071	0.057	0.01
PS	0.0655164	0.934734	0.131	0.0005
SM	0.000250063	1	0.0005	0.0005
TG	0.0122531	0.987997	0.0245	0.0345

### Sheet: KO_Untreated_vs_WT_Untreated_Ro
	Down	Up	UpOrDown	Mixed
AcylCarnitine	0.790948	0.209302	0.4185	0.558
CE	0.544636	0.455614	0.911	0.311
Cer	0.109777	0.890473	0.2195	0.0615
DG	0.899225	0.101025	0.202	0.0385
dhCer	0.835959	0.164291	0.3285	0.3145
Hex1Cer	0.472868	0.527382	0.9455	0.6305
Hex2Cer	0.000250063	1	0.0005	0.0015
LPC	0.3996	0.60065	0.799	0.2705
LPE	0.271068	0.729182	0.542	0.0355
LPI	0.0602651	0.939985	0.1205	0.182
PC	0.63866	0.36159	0.723	0.164
PE	0.853213	0.147037	0.294	0.061
PG	0.522881	0.477369	0.9545	0.88
PI	0.543886	0.456364	0.9125	0.135
PS	0.845711	0.154539	0.309	0.354
SM	0.266567	0.733683	0.533	0.13
TG	0.092023	0.908227	0.184	0.0085

### Sheet: KO_cBID_vs_WT_cBID_Roast_P.Valu
	Down	Up	UpOrDown	Mixed
AcylCarnitine	0.952988	0.0472618	0.0945	0.1085
CE	0.627657	0.372593	0.745	0.4445
Cer	0.815954	0.184296	0.3685	0.045
DG	0.953238	0.0470118	0.094	0.039
dhCer	0.986997	0.0132533	0.0265	0.0265
Hex1Cer	0.843711	0.156539	0.313	0.5965
Hex2Cer	0.000250063	1	0.0005	0.001
LPC	0.00275069	0.997499	0.0055	0.004
LPE	0.00525131	0.994999	0.0105	0.009
LPI	0.00775194	0.992498	0.0155	0.0185
PC	0.0795199	0.92073	0.159	0.001
PE	0.64191	0.35834	0.7165	0.0215
PG	0.791448	0.208802	0.4175	0.6395
PI	0.595399	0.404851	0.8095	0.088
PS	0.846712	0.153538	0.307	0.218
SM	0.0630158	0.937234	0.126	0.098
TG	0.555889	0.444361	0.8885	0.0245

### Sheet: KO_PLA2_vs_WT_PLA2_Roast_P.Valu
	Down	Up	UpOrDown	Mixed
AcylCarnitine	0.914229	0.0860215	0.172	0.1965
CE	0.851963	0.148287	0.2965	0.215
Cer	0.0802701	0.91998	0.1605	0.114
DG	0.91948	0.0807702	0.1615	0.103
dhCer	0.47987	0.52038	0.9595	0.339
Hex1Cer	0.655914	0.344336	0.6885	0.6275
Hex2Cer	0.00225056	0.997999	0.0045	0.0145
LPC	0.134034	0.866217	0.268	0.1905
LPE	0.186547	0.813703	0.373	0.5195
LPI	0.345086	0.655164	0.69	0.9145
PC	0.677669	0.322581	0.645	0.02
PE	0.443361	0.556889	0.8865	0.2085
PG	0.418855	0.581395	0.8375	0.928
PI	0.754689	0.245561	0.491	0.324
PS	0.936484	0.0637659	0.1275	0.105
SM	0.802701	0.197549	0.395	0.201
TG	0.0932733	0.906977	0.1865	0.024
