## Supplementary material for "A lipid signature of BAK-driven apoptotic pore formation": Table S8

### Sheet: Target
Lipid	logFC	AveExpr	t	P.Value	adj.P.Val	B
TG 18:0_18:0_18:0	-0.594386	12.3246	-3.64061	0.000932094	0.108123	-0.66995
Cer(d18:1_26:0)	-0.393987	10.7776	-2.39996	0.0222704	0.475509	-3.33418
Cer(d17:1_24:0)	-0.256811	14.3965	-1.85362	0.0728582	0.995675	-4.2792
Cer(d16:1_24:0)	-0.252925	11.967	-1.62586	0.113605	0.995675	-4.61685
dhCer 24:1	-0.228015	11.2297	-1.99268	0.0547203	0.906793	-4.05587
Hex1Cer(d18:1_24:0)	-0.209058	13.9959	-1.58644	0.122289	0.995675	-4.67158
PC 34:0	-0.154682	15.4347	-1.37259	0.179246	0.995675	-4.94831
PE(P-16:0_18:1)	-0.143251	11.4825	-1.64091	0.110428	0.995675	-4.59567
SM 44:1	-0.11458	15.1693	-1.31986	0.196072	0.995675	-5.01117
LPC(O-18:0)	0.166562	16.3459	1.32648	0.193896	0.995675	-5.0034
DG 36:4 -(20:4)	0.16667	15.2733	1.60922	0.117207	0.995675	-4.64009
LPC(O-18:1)	0.178988	12.0963	1.51836	0.138559	0.995675	-4.7634
LPE 18:1	0.189166	17.7998	1.40508	0.169452	0.995675	-4.90851
LPC 19:1	0.199606	11.7829	1.36687	0.181014	0.995675	-4.95523
PC 30:0	0.228733	12.5673	1.70799	0.0971414	0.995675	-4.49926
LPI 18:0	0.236504	11.7254	1.44078	0.159179	0.995675	-4.86383
LPC 16:0	0.246175	21.2539	2.5543	0.0155021	0.395975	-3.03697
LPC 18:1	0.25894	19.6546	2.20738	0.0344366	0.630734	-3.68737
LPI 20:4	0.262674	12.4281	2.21363	0.0339629	0.630734	-3.67623
LPC 17:1	0.262693	13.8513	1.72036	0.094845	0.995675	-4.48114
LPC 18:3(104)	0.3118	14.1038	2.10819	0.0427849	0.744458	-3.86108
LPE 18:2	0.327842	16.906	2.38169	0.0232289	0.475509	-3.36855
LPC 16:1	0.385538	16.5998	2.54286	0.01593	0.395975	-3.05941
LPC 18:2	0.392824	19.6313	2.59586	0.014035	0.395975	-2.95492
LPC 20:2	0.410582	14.0496	2.50048	0.0176118	0.408594	-3.14198
LPC 22:4	0.439116	10.7028	3.64291	0.000926212	0.108123	-0.664556
LPC 18:3	0.439857	15.2269	2.8357	0.00779363	0.287657	-2.46594
LPC 20:3	0.454054	16.4807	2.68904	0.0111997	0.354317	-2.768
LPC 20:5	0.473736	13.836	3.20671	0.00300361	0.149905	-1.66385
LPC 20:4	0.474876	18.4738	2.81214	0.00826602	0.287657	-2.5151
LPC 22:5	0.512395	14.3179	3.22174	0.00288692	0.149905	-1.63033
LPE 20:4	0.531458	17.9928	2.87345	0.00708943	0.287657	-2.38673
LPC 22:6	0.53323	17.9106	3.23718	0.00277157	0.149905	-1.59582
LPE 22:6	0.543373	16.7935	3.20523	0.00301532	0.149905	-1.66714
LPC 22:5(104)	0.677906	12.7426	4.45598	9.26381e-05	0.0322381	1.30119

### Sheet: Background
Lipid	logFC	AveExpr	t	P.Value	adj.P.Val	B
LPC 22:5(104)	0.677906	12.7426	4.45598	9.26381e-05	0.0322381	1.30119
LPE 22:6	0.543373	16.7935	3.20523	0.00301532	0.149905	-1.66714
LPC 22:6	0.53323	17.9106	3.23718	0.00277157	0.149905	-1.59582
LPE 20:4	0.531458	17.9928	2.87345	0.00708943	0.287657	-2.38673
LPC 22:5	0.512395	14.3179	3.22174	0.00288692	0.149905	-1.63033
LPC 20:4	0.474876	18.4738	2.81214	0.00826602	0.287657	-2.5151
LPC 20:5	0.473736	13.836	3.20671	0.00300361	0.149905	-1.66385
LPC 20:3	0.454054	16.4807	2.68904	0.0111997	0.354317	-2.768
LPC 18:3	0.439857	15.2269	2.8357	0.00779363	0.287657	-2.46594
LPC 22:4	0.439116	10.7028	3.64291	0.000926212	0.108123	-0.664556
LPC 20:2	0.410582	14.0496	2.50048	0.0176118	0.408594	-3.14198
LPC 18:2	0.392824	19.6313	2.59586	0.014035	0.395975	-2.95492
LPC 16:1	0.385538	16.5998	2.54286	0.01593	0.395975	-3.05941
LPE 18:2	0.327842	16.906	2.38169	0.0232289	0.475509	-3.36855
LPC 18:3(104)	0.3118	14.1038	2.10819	0.0427849	0.744458	-3.86108
AcylCarnitine 17:0	0.297577	10.3902	1.28516	0.20779	0.995675	-5.05133
LPC 17:1	0.262693	13.8513	1.72036	0.094845	0.995675	-4.48114
LPI 20:4	0.262674	12.4281	2.21363	0.0339629	0.630734	-3.67623
LPC 18:1	0.25894	19.6546	2.20738	0.0344366	0.630734	-3.68737
LPC 16:0	0.246175	21.2539	2.5543	0.0155021	0.395975	-3.03697
LPI 18:0	0.236504	11.7254	1.44078	0.159179	0.995675	-4.86383
PC 30:0	0.228733	12.5673	1.70799	0.0971414	0.995675	-4.49926
LPC 19:1	0.199606	11.7829	1.36687	0.181014	0.995675	-4.95523
LPE 18:1	0.189166	17.7998	1.40508	0.169452	0.995675	-4.90851
LPC(O-18:1)	0.178988	12.0963	1.51836	0.138559	0.995675	-4.7634
DG 36:4 -(20:4)	0.16667	15.2733	1.60922	0.117207	0.995675	-4.64009
LPC(O-18:0)	0.166562	16.3459	1.32648	0.193896	0.995675	-5.0034
LPC 15:0	0.166382	14.2733	1.19005	0.242617	0.995675	-5.15648
LPC 20:1	0.166176	15.2133	1.03565	0.307982	0.995675	-5.3114
PS 40:5	0.16194	13.1865	0.685608	0.497806	0.995675	-5.58725
LPC 14:0	0.154077	12.8038	1.25738	0.217547	0.995675	-5.0828
DG 38:4 -(20:4)	0.15012	15.1298	1.21337	0.233704	0.995675	-5.13137
LPC(P-20:0)	0.146561	8.79044	1.17891	0.246966	0.995675	-5.16832
CE 22:1	0.140118	10.189	0.960715	0.343765	0.995675	-5.37939
PE(O-38:6)	0.138142	20.4397	0.795922	0.431833	0.995675	-5.51189
CE 16:0	0.132979	10.8813	0.858543	0.396859	0.995675	-5.46432
LPC 18:0	0.132644	20.6941	1.20699	0.236119	0.995675	-5.13829
CE 18:1	0.130946	16.0541	0.719019	0.47725	0.995675	-5.56557
LPC 17:0	0.124533	16.4606	1.04761	0.302521	0.995675	-5.30012
DG 38:6 -(22:6)	0.124244	15.8299	1.13443	0.264882	0.995675	-5.21456
DG 38:5 -(20:4)	0.120659	14.4018	0.911711	0.368611	0.995675	-5.42125
CE 18:2	0.1201	17.1617	0.643766	0.524229	0.995675	-5.61299
PE 32:1	0.115882	14.5479	0.578811	0.566693	0.995675	-5.64982
SM 40:2	0.108802	22.7268	0.994725	0.327194	0.995675	-5.34913
LPE 17:0	0.101282	13.3108	0.716335	0.478883	0.995675	-5.56734
PC(P-40:4)	0.100053	10.1376	0.585884	0.561986	0.995675	-5.646
PC(O-34:1)	0.0989882	17.0108	0.769537	0.447113	0.995675	-5.53089
PC(P-34:0)	0.0989882	17.0108	0.769537	0.447113	0.995675	-5.53089
PE 40:5	0.0967822	13.0907	0.630006	0.53308	0.995675	-5.62111
CE 20:1	0.0953497	11.0141	0.53022	0.599551	0.995675	-5.67487
PC 32:0	0.0932997	19.5985	0.668716	0.508383	0.995675	-5.59783
LPE 16:0	0.0932239	18.4842	0.729613	0.470835	0.995675	-5.55848
PC 40:8	0.0924404	17.4957	0.779932	0.441055	0.995675	-5.52348
COH (161)	0.0920354	13.8041	0.434942	0.66647	0.995675	-5.71772
CE 20:4	0.0878291	16.3499	0.589211	0.55978	0.995675	-5.64418
PE(O-34:1)	0.0860042	11.3984	0.639073	0.527239	0.995675	-5.61578
PC 40:7	0.0819827	20.2528	0.515265	0.609843	0.995675	-5.68215
PE(P-18:0_18:2)	0.0785403	11.5864	0.654016	0.517687	0.995675	-5.60683
PE(O-36:4)	0.0751988	11.7067	0.755257	0.455515	0.995675	-5.54092
Hex1Cer(d18:1_16:0)	0.0742703	14.1862	0.264403	0.793134	0.995675	-5.77349
PC 33:0	0.0741649	12.1368	0.405904	0.687464	0.995675	-5.72912
Cer(d18:2_16:0)	0.0738477	11.4257	0.556223	0.581855	0.995675	-5.66173
CE 18:3	0.0712099	14.4066	0.298275	0.767386	0.995675	-5.76456
PE(P-20:0_20:4)	0.0700328	10.8934	0.587496	0.560916	0.995675	-5.64512
PE(P-18:0_22:5)	0.067473	11.432	0.444864	0.659357	0.995675	-5.71365
PE(P-16:0_18:2)	0.0654491	12.6053	0.578613	0.566825	0.995675	-5.64993
PE 36:4	0.0628499	20.2818	0.50034	0.620196	0.995675	-5.6892
Hex2Cer(d18:1_24:1)	0.0621175	10.3987	0.390192	0.698931	0.995675	-5.73496
SM 34:0	0.0601786	13.9083	0.433066	0.667817	0.995675	-5.71848
LPC 19:0	0.0585915	16.0526	0.469074	0.642138	0.995675	-5.70333
Ubiquinone	0.0573224	12.1446	0.443465	0.660358	0.995675	-5.71422
PC(O-36:2)	0.0564432	12.5625	0.380359	0.706145	0.995675	-5.7385
SM 42:2	0.0562902	19.1612	0.516985	0.608656	0.995675	-5.68132
PS 36:2	0.0561809	15.2046	0.469956	0.641514	0.995675	-5.70294
TG 16:1_18:1_18:1	0.0541052	18.3403	0.430992	0.66931	0.995675	-5.71931
DG 36:2 -(18:2)	0.053656	15.2683	0.437046	0.664958	0.995675	-5.71686
PC 38:4	0.0534393	22.1161	0.53096	0.599044	0.995675	-5.6745
SM 35:1	0.0528021	12.7422	0.433216	0.66771	0.995675	-5.71842
Cer(d17:1_16:0)	0.0486706	10.8462	0.30373	0.763263	0.995675	-5.76302
SM 33:1	0.0474049	14.9173	0.381161	0.705556	0.995675	-5.73822
PE(P-16:0_22:6)	0.0470711	15.2949	0.412545	0.68264	0.995675	-5.72658
LPE 18:0	0.0469287	18.6445	0.326576	0.746076	0.995675	-5.75628
Hex2Cer(d18:1_16:0)	0.0467087	10.3112	0.381425	0.705362	0.995675	-5.73812
PE(P-16:0_22:5)	0.0459703	13.8514	0.449157	0.656289	0.995675	-5.71185
SM 36:2	0.0443684	12.3305	0.326	0.746507	0.995675	-5.75646
TG 18:2_18:2_18:2	0.0419899	18.5228	0.225888	0.822698	0.995675	-5.78234
TG 16:0_18:1_18:2	0.0410381	20.976	0.346638	0.73109	0.995675	-5.74996
LPC 22:1	0.0406915	11.3162	0.346261	0.731371	0.995675	-5.75009
TG 16:0_18:1_18:1	0.0402184	21.1128	0.357205	0.723239	0.995675	-5.74648
PC 36:6	0.0400818	14.62	0.255788	0.799721	0.995675	-5.77559
LPC(P-16:0)	0.0391208	10.3455	0.317055	0.753223	0.995675	-5.75915
Hex2Cer(d18:1_24:0)	0.0390079	11.3107	0.302727	0.764021	0.995675	-5.76331
CE 22:6	0.0387183	14.8791	0.221308	0.826232	0.995675	-5.7833
Cer(d18:2_24:1)	0.0375168	14.5127	0.322052	0.749469	0.995675	-5.75765
PE 40:7	0.0342153	19.2261	0.299296	0.766613	0.995675	-5.76427
Cer(d16:1_24:1)	0.0336883	10.4408	0.184045	0.855118	0.995675	-5.79038
PC 36:4	0.0336805	23.0959	0.321582	0.749821	0.995675	-5.7578
PI 38:2	0.0323215	13.2549	0.214403	0.831568	0.995675	-5.78471
SM 44:2	0.032212	11.7356	0.312664	0.756527	0.995675	-5.76044
PC(P-32:0)	0.0320216	12.7611	0.282167	0.779598	0.995675	-5.76894
LPC(O-22:0)	0.0319542	10.7423	0.276304	0.784058	0.995675	-5.77047
LPC(O-16:0)	0.0309469	12.7579	0.233927	0.816504	0.995675	-5.7806
DG 38:5 -(22:5)	0.0304945	11.9083	0.293763	0.7708	0.995675	-5.76581
PC(P-37:4)	0.0301583	19.2401	0.269127	0.789527	0.995675	-5.7723
PE(P-20:0_18:2)	0.0275795	9.08413	0.122118	0.903555	0.995675	-5.79928
PC 36:1	0.0275082	18.7896	0.221421	0.826145	0.995675	-5.78327
PC 36:3	0.0266704	23.745	0.196986	0.845061	0.995675	-5.78807
PI 36:2	0.0262379	18.4838	0.184838	0.854501	0.995675	-5.79024
TG 18:1_18:1_22:6	0.0242675	16.5351	0.114317	0.909687	0.995675	-5.80014
SM 42:1	0.0239999	19.1484	0.196479	0.845454	0.995675	-5.78816
PC 40:6	0.0221141	20.5962	0.170328	0.865805	0.995675	-5.79266
PC 34:3	0.0204468	21.9738	0.16061	0.873391	0.995675	-5.79417
PE(P-16:0_22:4)	0.0203641	10.4901	0.183646	0.855428	0.995675	-5.79045
PC 35:5	0.0200943	14.9816	0.223983	0.824167	0.995675	-5.78274
DG 32:2 -(18:2)	0.0199361	11.3389	0.142324	0.8877	0.995675	-5.79677
PE(P-18:0_20:4)	0.0197846	13.7654	0.226398	0.822305	0.995675	-5.78223
PC 36:5	0.0177182	19.2034	0.168946	0.866882	0.995675	-5.79288
PE(O-38:5)	0.0175165	15.4363	0.136258	0.892455	0.995675	-5.79756
PE 38:6	0.0140866	21.3448	0.14382	0.886527	0.995675	-5.79657
DG 38:4 -(20:3)	0.0121504	12.0651	0.0827666	0.934543	0.995675	-5.80306
PE(P-18:1_20:4)	0.0107201	13.3585	0.120964	0.904462	0.995675	-5.79941
TG 18:0_18:2_18:2	0.00990328	15.6874	0.0585607	0.953659	0.995675	-5.80467
PC(P-35:2)	0.00975232	21.9849	0.0794281	0.937178	0.995675	-5.80332
PC(P-36:4)	0.00966162	14.9737	0.105865	0.916338	0.995675	-5.80102
PC 32:1	0.00962139	15.0451	0.0806267	0.936232	0.995675	-5.80323
PE 38:5	0.00933138	20.0013	0.0678451	0.946323	0.995675	-5.80412
PC 36:2	0.00910326	23.5213	0.0937216	0.925904	0.995675	-5.80215
CE 20:5	0.0074918	12.5478	0.0662464	0.947586	0.995675	-5.80422
DG 34:1 -(18:1)	0.00710375	15.8223	0.0585526	0.953666	0.995675	-5.80467
PC 34:2	0.00694751	24.6441	0.0867459	0.931404	0.995675	-5.80274
PG 17:0 17:0 (IS)	0.00672192	22.4734	0.0396089	0.968646	0.995675	-5.80554
PC 38:6	0.00631978	23.0619	0.0551022	0.956393	0.995675	-5.80485
PE(P-18:1_22:5)	0.00623604	11.58	0.0409303	0.967601	0.995675	-5.80549
LPC(O-20:0)	0.00593396	15.6844	0.0429156	0.96603	0.995675	-5.80541
CE 20:3	0.00463942	11.4397	0.0362976	0.971266	0.995675	-5.80566
TG 16:1_16:1_18:0	0.00418001	11.6948	0.0296414	0.976534	0.995675	-5.80587
PE 38:4	0.00410909	20.5291	0.0254519	0.97985	0.995675	-5.80597
TG 16:1_18:1_18:2	0.00294898	19.3119	0.0217834	0.982754	0.995675	-5.80605
PC 38:3	0.00191414	19.6639	0.0142269	0.988736	0.995675	-5.80618
PE 38:3	0.00158967	17.6402	0.0109396	0.991338	0.995675	-5.80622
SM 34:2	0.00128184	14.566	0.00907534	0.992814	0.995675	-5.80624
TG 18:1_18:1_20:4	0.00047694	16.3982	0.00309614	0.997549	0.997549	-5.80627
LPE(P-18:0)	-0.00166019	11.3136	-0.014743	0.988327	0.995675	-5.80618
PS 36:1	-0.00173222	13.7317	-0.0157434	0.987535	0.995675	-5.80616
PE(O-36:5)	-0.00206437	12.6771	-0.016522	0.986919	0.995675	-5.80615
SM 34:1	-0.00227808	19.0597	-0.0208849	0.983465	0.995675	-5.80607
PS 40:6	-0.00251032	19.1751	-0.0233371	0.981524	0.995675	-5.80602
TG 15:0_18:1_18:1	-0.00295426	14.6246	-0.023675	0.981256	0.995675	-5.80601
DG 32:1 -(16:1)	-0.00361867	12.2033	-0.0224042	0.982262	0.995675	-5.80604
DG 38:6 -(20:4)	-0.00430012	11.7718	-0.0362652	0.971292	0.995675	-5.80566
SM 36:1	-0.00462859	16.1536	-0.0390973	0.969051	0.995675	-5.80556
TG 17:0_18:1_16:0	-0.00508903	13.1677	-0.0421927	0.966602	0.995675	-5.80544
PE(O-38:4)	-0.00572926	12.3141	-0.0536891	0.95751	0.995675	-5.80492
PC 35:2	-0.00617068	18.8388	-0.0513367	0.95937	0.995675	-5.80504
PI 38:5	-0.00748632	19.0244	-0.0468773	0.962897	0.995675	-5.80525
TG 18:1_18:1_18:1	-0.00895305	20.9209	-0.0461985	0.963434	0.995675	-5.80528
TG 15:0_18:1_16:0	-0.0100828	11.3202	-0.0489612	0.961249	0.995675	-5.80515
LPE(P-16:0)	-0.0101545	10.6286	-0.0949513	0.924935	0.995675	-5.80204
PC(O-36:5)	-0.0101584	14.9695	-0.110409	0.912762	0.995675	-5.80055
CE 18:0	-0.0124508	12.4655	-0.104931	0.917073	0.995675	-5.80111
PI 32:1	-0.013302	10.9981	-0.0548636	0.956582	0.995675	-5.80486
PE 39:6	-0.0143532	14.8184	-0.111411	0.911973	0.995675	-5.80045
PE(O-40:5)	-0.0148727	14.072	-0.125724	0.900722	0.995675	-5.79886
PI 38:4	-0.0150094	22.6991	-0.131359	0.896299	0.995675	-5.79818
PC(O-38:6)	-0.0155668	18.0546	-0.154059	0.878513	0.995675	-5.79514
DG 34:2 -(18:2)	-0.0157292	16.4106	-0.158145	0.875318	0.995675	-5.79454
PC 38:5	-0.0166541	21.8361	-0.153045	0.879305	0.995675	-5.79528
TG 18:1_18:2_18:2	-0.0175081	19.5819	-0.101974	0.919401	0.995675	-5.8014
PE(P-16:0_20:4)	-0.0187072	15.8036	-0.182051	0.856669	0.995675	-5.79072
CE 16:1	-0.0196805	12.7554	-0.0676406	0.946485	0.995675	-5.80413
PC(19:0/19:0)(IS)	-0.0199582	23.5625	-0.152076	0.880064	0.995675	-5.79542
PG 34:1	-0.0200033	15.0009	-0.183409	0.855613	0.995675	-5.79049
PC 31:1	-0.0211224	11.8867	-0.220566	0.826806	0.995675	-5.78345
PC(P-34:2)	-0.0211907	13.2156	-0.177416	0.860279	0.995675	-5.7915
PC 37:4	-0.0216075	18.178	-0.176228	0.861204	0.995675	-5.7917
CE 22:5	-0.0227715	12.7128	-0.143336	0.886907	0.995675	-5.79663
SM 41:2	-0.0232272	16.1238	-0.188186	0.851897	0.995675	-5.78966
TG 18:0_18:1_18:1	-0.0241399	16.5562	-0.141705	0.888185	0.995675	-5.79685
PC(P-36:3)	-0.0244294	16.5046	-0.211065	0.83415	0.995675	-5.78537
PI 36:3	-0.0248625	18.4257	-0.16305	0.871485	0.995675	-5.7938
SM 37:1	-0.0252354	14.346	-0.239686	0.812074	0.995675	-5.77932
PC(P-38:6)	-0.0273856	14.1446	-0.253231	0.80168	0.995675	-5.7762
PC(O-40:7)	-0.0274609	19.397	-0.173945	0.862984	0.995675	-5.79208
Hex1Cer(d18:1_24:1)	-0.0274817	14.1746	-0.248726	0.805133	0.995675	-5.77726
LPC(P-18:0)	-0.0279286	9.86093	-0.22711	0.821756	0.995675	-5.78208
PE 36:2	-0.0282837	20.3149	-0.197056	0.845007	0.995675	-5.78805
PE 40:4	-0.0290367	13.5322	-0.160368	0.87358	0.995675	-5.79421
LPC 20:0	-0.0300578	15.3963	-0.189039	0.851234	0.995675	-5.78951
PC 35:4	-0.0300893	16.4905	-0.262392	0.79467	0.995675	-5.77398
PC 37:6	-0.0303655	18.0522	-0.305293	0.762083	0.995675	-5.76258
PI 38:6	-0.0316187	15.7471	-0.238488	0.812995	0.995675	-5.77959
PC(P-38:5)	-0.0317423	18.0538	-0.326056	0.746465	0.995675	-5.75644
AcylCarnitine 16:0	-0.0318271	11.0357	-0.114844	0.909273	0.995675	-5.80009
PI 40:6	-0.0336662	16.6905	-0.213956	0.831913	0.995675	-5.7848
PC(O-36:4)	-0.0338137	16.5067	-0.289567	0.77398	0.995675	-5.76696
PE(P-20:0_22:6)	-0.0359038	11.4402	-0.241381	0.810771	0.995675	-5.77894
TG 16:0_18:0_18:1	-0.0364855	16.7699	-0.310882	0.757869	0.995675	-5.76096
Cer(d18:2_22:0)	-0.0367346	14.7169	-0.245091	0.807922	0.995675	-5.7781
PE(O-40:6)	-0.0382698	13.0414	-0.336213	0.738864	0.995675	-5.75329
TG 16:0_16:1_18:1	-0.0388232	18.8734	-0.295472	0.769506	0.995675	-5.76534
PC(P-40:6)	-0.0390089	19.377	-0.25549	0.799949	0.995675	-5.77566
TG 14:1_18:1_18:1	-0.0393597	17.3359	-0.246745	0.806652	0.995675	-5.77772
TG 18:2_18:2_20:4	-0.0400741	15.326	-0.326487	0.746142	0.995675	-5.75631
Cer(d17:1_24:1)	-0.0408386	14.8522	-0.272412	0.787023	0.995675	-5.77147
PC(O-32:1)	-0.0424214	11.8289	-0.371574	0.712613	0.995675	-5.74159
PE 34:3	-0.0424331	16.8276	-0.340402	0.735737	0.995675	-5.75197
PC 33:2	-0.0430119	18.3934	-0.389273	0.699604	0.995675	-5.73529
PE(P-18:0_22:4)	-0.0430494	10.898	-0.49841	0.62154	0.995675	-5.6901
TG 14:0_16:1_18:2	-0.0432706	14.0189	-0.217109	0.829476	0.995675	-5.78416
SM 32:1	-0.0437853	12.1592	-0.342761	0.733978	0.995675	-5.75121
PI 36:1	-0.0438216	13.4156	-0.235731	0.815115	0.995675	-5.78021
TG 17:0_18:2_16:0	-0.0459281	16.5534	-0.322879	0.748848	0.995675	-5.75741
TG(O-52:2)	-0.0459281	16.5534	-0.322879	0.748848	0.995675	-5.75741
PC 40:5	-0.0460096	18.8754	-0.417339	0.679165	0.995675	-5.72472
PI 39:6	-0.0461697	10.6955	-0.33823	0.737358	0.995675	-5.75266
TG 14:0_18:0_18:1	-0.0469576	11.3081	-0.36974	0.713966	0.995675	-5.74222
PC(O-34:2)	-0.0479174	14.55	-0.358331	0.722405	0.995675	-5.74611
PI 37:4	-0.0498729	15.7592	-0.35538	0.724593	0.995675	-5.74709
TG 16:0_16:0_18:2	-0.0511854	17.4501	-0.458064	0.649944	0.995675	-5.70809
PI 38:3	-0.0518019	19.3775	-0.326678	0.745999	0.995675	-5.75625
PI 35:2	-0.0522135	12.8447	-0.295225	0.769694	0.995675	-5.76541
TG 14:0_16:1_18:1	-0.0532389	14.8281	-0.286907	0.775998	0.995675	-5.76767
PC 31:0	-0.0532395	14.4793	-0.543097	0.590756	0.995675	-5.66844
PC(O-36:1)	-0.0533655	13.5971	-0.431639	0.668844	0.995675	-5.71905
TG 16:0_16:0_18:0	-0.0535324	12.9264	-0.402508	0.689936	0.995675	-5.7304
Cer(d16:1_22:0)	-0.0535414	10.8885	-0.512398	0.611826	0.995675	-5.68352
PC(O-40:5)	-0.0538033	12.3356	-0.509092	0.614115	0.995675	-5.68509
PE(P-18:0_22:6)	-0.0538173	13.8268	-0.432719	0.668067	0.995675	-5.71862
PC 38:7	-0.054649	16.7195	-0.408187	0.685804	0.995675	-5.72825
PS 38:4	-0.054944	19.6444	-0.476269	0.637058	0.995675	-5.70016
PE 36:3	-0.0553769	19.7365	-0.455004	0.652121	0.995675	-5.70939
PE 40:6	-0.0561921	19.5222	-0.317839	0.752634	0.995675	-5.75892
TG 16:0_18:2_18:2	-0.0575823	19.9782	-0.393726	0.696346	0.995675	-5.73367
SM 43:2	-0.0580491	14.0419	-0.691677	0.494035	0.995675	-5.58338
LPC(P-18:1)	-0.0596692	8.0668	-0.538839	0.593657	0.995675	-5.67058
PC(P-38:4)	-0.0597027	16.1565	-0.560213	0.579162	0.995675	-5.65966
PE 35:1	-0.0605148	13.5878	-0.444178	0.659847	0.995675	-5.71393
PG 36:2	-0.060818	13.3935	-0.456892	0.650777	0.995675	-5.70859
DG 34:2 -(16:1)	-0.0610372	13.5046	-0.361042	0.720397	0.995675	-5.7452
PI 40:4	-0.061797	13.3055	-0.345426	0.731992	0.995675	-5.75036
LPC 22:0	-0.0619729	12.09	-0.447177	0.657704	0.995675	-5.71268
PE(P-18:0_18:1)	-0.0636295	10.4351	-0.748851	0.459314	0.995675	-5.54537
PE(P-17:0_20:4)	-0.0636989	11.2657	-0.484387	0.631349	0.995675	-5.69652
PE(P-18:1_22:4)	-0.0644719	11.2002	-0.607838	0.547505	0.995675	-5.63383
SM 39:1	-0.0656962	15.0941	-0.571592	0.571517	0.995675	-5.65368
LPC(O-24:1)	-0.0657654	10.115	-0.571526	0.571561	0.995675	-5.65371
TG 18:1_18:1_18:2	-0.0662689	17.9583	-0.402608	0.689864	0.995675	-5.73036
PE-D31(IS)	-0.0663756	21.692	-0.463717	0.645931	0.995675	-5.70566
DG 36:4 -(18:2)	-0.0670189	15.1065	-0.314512	0.755136	0.995675	-5.7599
PC(O-38:5)	-0.067269	16.1159	-0.563797	0.576749	0.995675	-5.65779
PC(P-40:7)	-0.0673212	18.9081	-0.415064	0.680813	0.995675	-5.72561
PC 40:4	-0.0675183	15.3246	-0.64071	0.526188	0.995675	-5.61481
TG 14:1_16:1_18:0	-0.0694198	15.908	-0.320351	0.750746	0.995675	-5.75817
PE(P-17:0_22:6)	-0.0704206	11.5753	-0.582047	0.564537	0.995675	-5.64808
Cer(d18:1_20:0)	-0.0708616	12.8068	-0.45598	0.651427	0.995675	-5.70897
TG 16:0_16:0_18:1	-0.0724302	18.208	-0.600878	0.552075	0.995675	-5.63774
PE(P-18:1_18:2)	-0.0736427	10.3958	-0.479431	0.634832	0.995675	-5.69875
TG 17:0_18:1_18:1	-0.0747636	14.3257	-0.532804	0.597781	0.995675	-5.67359
Cer(d17:1_22:0)	-0.0761029	14.7097	-0.650738	0.519775	0.995675	-5.60881
TG-D5 (IS)	-0.0761147	23.7651	-0.497753	0.621998	0.995675	-5.69041
PE(P-18:1_22:6)	-0.0761205	12.5655	-0.558397	0.580387	0.995675	-5.66061
LPE(P-18:1)	-0.0764792	9.18763	-0.779465	0.441326	0.995675	-5.52381
DG 36:2 -(18:1)	-0.0766274	17.1005	-0.400902	0.691107	0.995675	-5.731
dhCer 24:0	-0.0779691	11.2773	-0.51548	0.609695	0.995675	-5.68204
PC 38:2	-0.0779806	18.3505	-0.821308	0.417434	0.995675	-5.49302
PC(O-32:0)	-0.0790403	13.8921	-0.565774	0.57542	0.995675	-5.65675
Hex1Cer(d18:1_20:0)	-0.0793187	10.7875	-0.653734	0.517867	0.995675	-5.607
SM 40:3	-0.0825451	14.8322	-0.748019	0.459809	0.995675	-5.54594
PC(O-38:4)	-0.0827114	12.8451	-0.694528	0.49227	0.995675	-5.58156
PC 35:3	-0.0850798	17.4526	-0.894677	0.377515	0.995675	-5.43532
PE(O-34:2)	-0.0852797	11.2801	-0.473467	0.639034	0.995675	-5.7014
TG 16:1_16:1_16:1	-0.0870981	14.3325	-0.381222	0.705511	0.995675	-5.73819
AcylCarnitine 18:1	-0.0877868	9.77731	-0.235218	0.81551	0.995675	-5.78032
TG 16:1_16:1_18:1	-0.0878288	18.6557	-0.481232	0.633565	0.995675	-5.69794
PE(P-18:1_20:3)	-0.088379	9.22522	-0.458548	0.6496	0.995675	-5.70788
TG 18:1_14:0_16:0	-0.0888988	15.1684	-0.6641	0.511294	0.995675	-5.60068
DG 36:1 -(18:1)	-0.0890382	13.9918	-0.72552	0.473308	0.995675	-5.56123
Cer(d20:1_22:0)	-0.0891907	12.1437	-0.899055	0.375214	0.995675	-5.43173
LPC(O-24:0)	-0.0904737	9.88412	-0.65356	0.517977	0.995675	-5.6071
PE 34:1	-0.0907524	18.1441	-0.62173	0.538442	0.995675	-5.62591
PE 36:1	-0.0910574	16.1329	-0.885516	0.382362	0.995675	-5.44278
PC(P-34:1)	-0.0917332	14.4301	-0.634763	0.530011	0.995675	-5.61832
PE 37:4	-0.0930464	15.2568	-0.585617	0.562164	0.995675	-5.64614
SM 40:1	-0.0934744	19.8011	-0.57129	0.571719	0.995675	-5.65384
PI 36:4	-0.0938925	19.4627	-0.544035	0.590118	0.995675	-5.66797
PI 34:1	-0.0939876	14.1786	-0.377529	0.708226	0.995675	-5.7395
PE 35:2	-0.0954331	15.3997	-0.695011	0.491971	0.995675	-5.58125
PE 36:5	-0.0958655	16.5819	-0.572559	0.57087	0.995675	-5.65316
TG 18:0_18:0_18:1	-0.0968328	14.9867	-0.740539	0.464272	0.995675	-5.55107
PG 34:2	-0.0970147	13.5937	-0.596774	0.554779	0.995675	-5.64002
SM 41:0	-0.0974769	16.3252	-1.20542	0.236716	0.995675	-5.13999
PC(P-40:5)	-0.0981965	16.9666	-0.764838	0.449867	0.995675	-5.53422
PC 28:0	-0.099079	10.5635	-0.708494	0.483672	0.995675	-5.5725
LPI 18:2	-0.0997889	9.83113	-0.522875	0.604596	0.995675	-5.67847
Cer(d18:1_24:1)	-0.1004	18.7641	-0.949294	0.349454	0.995675	-5.38933
LPC 24:0	-0.100916	12.1264	-0.887848	0.381124	0.995675	-5.44089
PC(O-36:3)	-0.101506	17.4527	-1.06722	0.29371	0.995675	-5.28134
PC 35:1	-0.102296	16.3429	-0.696355	0.49114	0.995675	-5.58038
DG 36:3 -(18:2)	-0.103957	16.6595	-0.503505	0.617993	0.995675	-5.68772
PC 36:0	-0.104518	15.8485	-1.05683	0.298355	0.995675	-5.29133
PC 33:1	-0.10452	17.1014	-0.685402	0.497933	0.995675	-5.58738
PC(O-40:6)	-0.107543	16.961	-0.81419	0.421442	0.995675	-5.49837
PE 34:2	-0.107559	19.9612	-0.76405	0.45033	0.995675	-5.53477
SM 44:3	-0.108774	16.1676	-1.0087	0.320544	0.995675	-5.33641
SM 38:1	-0.111343	15.9539	-0.742481	0.463111	0.995675	-5.54975
TG 14:1_16:0_18:1	-0.111584	12.9037	-0.505264	0.616772	0.995675	-5.6869
SM 44:1	-0.11458	15.1693	-1.31986	0.196072	0.995675	-5.01117
PC 39:6	-0.116024	16.954	-0.863231	0.394315	0.995675	-5.46062
PS 38:3	-0.118552	14.6422	-0.754877	0.45574	0.995675	-5.54119
TG 17:0_18:1_16:1	-0.120524	16.4609	-0.976653	0.33593	0.995675	-5.36533
Cer(d18:1_18:0)	-0.121648	11.408	-0.951896	0.348152	0.995675	-5.38708
PC 34:1	-0.122924	23.0385	-0.841496	0.406199	0.995675	-5.47761
SM 41:1	-0.1272	18.8439	-1.26182	0.215963	0.995675	-5.0778
Hex2Cer(d18:1_22:0)	-0.12831	11.4451	-1.25637	0.217906	0.995675	-5.08392
SM 43:1	-0.130319	17.2475	-1.17139	0.24993	0.995675	-5.17625
TG 17:0_16:0_18:0	-0.13036	12.2301	-1.01863	0.315876	0.995675	-5.32727
TG 14:0_16:0_18:2	-0.131477	15.855	-0.681897	0.500119	0.995675	-5.58959
Hex1Cer(d18:1_22:0)	-0.131645	13.7285	-1.00552	0.322048	0.995675	-5.33931
PG 36:1	-0.133811	11.93	-0.686614	0.49718	0.995675	-5.58661
LPE(P-20:0)	-0.135792	10.0799	-1.13957	0.262766	0.995675	-5.2093
TG(O-52:0)	-0.136787	12.2306	-1.06824	0.293254	0.995675	-5.28035
Cer(d18:1_22:0)	-0.137111	18.9202	-0.748467	0.459543	0.995675	-5.54563
DG 32:0 -(16:0)	-0.138396	13.0232	-1.14034	0.262451	0.995675	-5.20852
PE(P-16:0_20:5)	-0.140337	9.20191	-0.81983	0.418265	0.995675	-5.49413
TG 17:0_18:1_14:0	-0.141793	13.0844	-1.21472	0.233194	0.995675	-5.1299
PE(P-16:0_18:1)	-0.143251	11.4825	-1.64091	0.110428	0.995675	-4.59567
TG 14:1_18:0_18:2	-0.14392	12.1267	-0.887168	0.381484	0.995675	-5.44144
PE 32:0	-0.144234	13.0424	-0.817029	0.419841	0.995675	-5.49624
TG 17:0_16:0_16:1	-0.146583	14.6584	-1.09473	0.281653	0.995675	-5.25446
TG(O-50:1)	-0.146583	14.6584	-1.09473	0.281653	0.995675	-5.25446
PE(P-15:0_22:6)	-0.147552	10.3938	-0.997674	0.325783	0.995675	-5.34646
LPI 18:1	-0.15068	10.5185	-0.949784	0.349208	0.995675	-5.38891
PC 34:0	-0.154682	15.4347	-1.37259	0.179246	0.995675	-4.94831
Cer(d18:1_24:0)	-0.156822	19.181	-0.848732	0.402217	0.995675	-5.472
TG 16:0_16:0_16:0	-0.161205	15.8817	-1.22578	0.22906	0.995675	-5.11783
Cer(d18:2_24:0)	-0.16913	14.9812	-1.03802	0.306894	0.995675	-5.30918
PI 35:1	-0.169323	10.4672	-0.66034	0.513673	0.995675	-5.60298
SM 40:0	-0.170706	15.6661	-1.02062	0.314946	0.995675	-5.32542
TG 14:0_18:2_18:2	-0.175143	14.9801	-0.900999	0.374195	0.995675	-5.43013
DG 36:4 -(18:3)	-0.180524	13.0436	-0.942301	0.352967	0.995675	-5.39536
Hex1Cer(d18:1_24:0)	-0.209058	13.9959	-1.58644	0.122289	0.995675	-4.67158
dhCer 22:0	-0.212734	10.9749	-0.967439	0.340445	0.995675	-5.37349
PI 40:5	-0.223811	13.1185	-0.756761	0.454626	0.995675	-5.53988
dhCer 24:1	-0.228015	11.2297	-1.99268	0.0547203	0.906793	-4.05587
Cer(d16:1_24:0)	-0.252925	11.967	-1.62586	0.113605	0.995675	-4.61685
Cer(d17:1_24:0)	-0.256811	14.3965	-1.85362	0.0728582	0.995675	-4.2792
Cer(d18:1_26:0)	-0.393987	10.7776	-2.39996	0.0222704	0.475509	-3.33418
TG 18:0_18:0_18:0	-0.594386	12.3246	-3.64061	0.000932094	0.108123	-0.66995

### Sheet: Enrichment of down lipids
Term ID	Discription	Annotated	Significant	Expected	p-value	FDR q-value	-LOG(FDR q-value)
LION:0002963	fatty acid with 24 carbons	17	4	0.44	0.00045	0.0531	1.27491
LION:0002938	C24:0	9	3	0.24	0.00097	0.0572	1.2426
LION:0012441	N-acylsphingosines (ceramides) [SP0201]	18	3	0.47	0.00833	0.3276	0.484656
LION:0000004	sphingolipids [SP]	47	4	1.23	0.02306	0.5172	0.286341
LION:0002968	saturated fatty acid	105	6	2.75	0.0259	0.5172	0.286341
LION:0012082	plasma membrane	49	4	1.28	0.02669	0.5172	0.286341
LION:0002950	fatty acid with 22-24 carbons	51	4	1.33	0.03068	0.5172	0.286341
LION:0002966	fatty acid with less than 2 double bonds	150	7	3.92	0.03951	0.5828	0.23448
LION:0002945	fatty acid with more than 18 carbons	87	5	2.28	0.0489	0.6321	0.199214
LION:0080947	d18:1 (sphingosine)	15	2	0.39	0.05357	0.6321	0.199214
LION:0012125	d16:1	3	1	0.08	0.07667	0.8225	0.0848641
LION:0012183	d17:1	4	1	0.1	0.10104	0.9936	0.00278842
LION:0000464	negative intrinsic curvature	78	4	2.04	0.12222	1	0
LION:0012009	lipid-mediated signalling	53	3	1.39	0.14717	1	0
LION:0002939	C24:1	8	1	0.21	0.1929	1	0
LION:0001740	above average transition temperature	32	2	0.84	0.20004	1	0
LION:0001739	very high transition temperature	15	1	0.39	0.33376	1	0
LION:0001738	high transition temperature	17	1	0.44	0.36977	1	0
LION:0080971	high bilayer thickness	17	1	0.44	0.36977	1	0
LION:0080977	low lateral diffusion	17	1	0.44	0.36977	1	0
LION:0080981	below average lateral diffusion	20	1	0.52	0.42054	1	0
LION:0000040	1-(1z-alkenyl),2-acylglycerophosphoethanolamines [GP0203]	25	1	0.65	0.49712	1	0
LION:0000084	ceramide phosphocholines (sphingomyelins) [SP0301]	25	1	0.65	0.49712	1	0
LION:0002921	C18:0	25	1	0.65	0.49712	1	0
LION:0002969	monounsaturated fatty acid	69	2	1.81	0.56823	1	0
LION:0002882	C16:0	36	1	0.94	0.63481	1	0
LION:0012086	endosome/lysosome	38	1	0.99	0.65587	1	0
LION:0000030	diacylglycerophosphocholines [GP0101]	39	1	1.02	0.66599	1	0
LION:0001734	contains vinyl ether bond (plasmalogen)	40	1	1.05	0.67585	1	0
LION:0000622	triacylglycerols [GL0301]	44	1	1.15	0.71274	1	0
LION:0002957	fatty acid with 18 carbons	88	2	2.3	0.717	1	0
LION:0002922	C18:1	45	1	1.18	0.72136	1	0
LION:0000002	glycerolipids [GL]	47	1	1.23	0.7379	1	0
LION:0000604	triradylglycerols [GL03]	47	1	1.23	0.7379	1	0
LION:0002955	fatty acid with 16 carbons	49	1	1.28	0.75357	1	0
LION:0012080	endoplasmic reticulum (ER)	211	5	5.52	0.76341	1	0
LION:0012011	lipid storage	60	1	1.57	0.8258	1	0
LION:0012084	lipid droplet	60	1	1.57	0.8258	1	0
LION:0000094	headgroup with neutral charge	64	1	1.67	0.84696	1	0
LION:0000011	glycerophosphoethanolamines [GP02]	67	1	1.75	0.8613	1	0
LION:0002948	fatty acid with 16-18 carbons	119	2	3.11	0.87711	1	0
LION:0012081	mitochondrion	71	1	1.86	0.87855	1	0
LION:0000100	fatty acid with 18 carbons or less	122	2	3.19	0.88776	1	0
LION:0000465	neutral intrinsic curvature	79	1	2.07	0.90745	1	0
LION:0000010	glycerophosphocholines [GP01]	104	1	2.72	0.96261	1	0
LION:0000095	headgroup with positive charge / zwitter-ion	196	3	5.13	0.96352	1	0
LION:0012010	membrane component	232	3	6.07	0.9935	1	0
LION:0000003	glycerophospholipids [GP]	203	2	5.31	0.99588	1	0
LION:0000012	glycerophosphoinositols [GP06]	22	0	0.58	1	1	0
LION:0000031	1-alkyl,2-acylglycerophosphocholines [GP0102]	15	0	0.39	1	1	0
LION:0000032	1-(1z-alkenyl),2-acylglycerophosphocholines [GP0103]	15	0	0.39	1	1	0
LION:0000034	monoacylglycerophosphocholines [GP0105]	24	0	0.63	1	1	0
LION:0000035	monoalkylglycerophosphocholines [GP0106]	7	0	0.18	1	1	0
LION:0000036	1z-alkenylglycerophosphocholines [GP0107]	4	0	0.1	1	1	0
LION:0000038	diacylglycerophosphoethanolamines [GP0201]	22	0	0.58	1	1	0
LION:0000039	1-alkyl,2-acylglycerophosphoethanolamines [GP0202]	9	0	0.24	1	1	0
LION:0000042	monoacylglycerophosphoethanolamines [GP0205]	7	0	0.18	1	1	0
LION:0000044	1z-alkenylglycerophosphoethanolamines [GP0207]	4	0	0.1	1	1	0
LION:0000046	monoacylglycerophosphoinositols [GP0605]	4	0	0.1	1	1	0
LION:0000047	diacylglycerophosphoinositols [GP0601]	18	0	0.47	1	1	0
LION:0000053	diacylglycerophosphoserines [GP0301]	6	0	0.16	1	1	0
LION:0000059	diacylglycerophosphoglycerols [GP0401]	4	0	0.1	1	1	0
LION:0000093	headgroup with negative charge	32	0	0.84	1	1	0
LION:0000259	C14:0	8	0	0.21	1	1	0
LION:0000462	C14:1	4	0	0.1	1	1	0
LION:0000466	positive intrinsic curvature	60	0	1.57	1	1	0
LION:0000467	contains ether-bond	24	0	0.63	1	1	0
LION:0000563	steryl esters [ST0102]	13	0	0.34	1	1	0
LION:0000599	lysoglycerophospholipids	35	0	0.92	1	1	0
LION:0000623	alkyldiacylglycerols [GL0302]	3	0	0.08	1	1	0
LION:0000744	TG(48:2)	4	0	0.1	1	1	0
LION:0000752	TG(50:2)	3	0	0.08	1	1	0
LION:0000753	TG(50:3)	3	0	0.08	1	1	0
LION:0001735	very low transition temperature	11	0	0.29	1	1	0
LION:0001736	low transition temperature	26	0	0.68	1	1	0
LION:0001737	average transition temperature	27	0	0.71	1	1	0
LION:0001741	below average transition temperature	37	0	0.97	1	1	0
LION:0002900	C16:1	15	0	0.39	1	1	0
LION:0002923	C18:2	27	0	0.71	1	1	0
LION:0002924	C18:3	4	0	0.1	1	1	0
LION:0002925	C20:0	9	0	0.24	1	1	0
LION:0002928	C20:3	4	0	0.1	1	1	0
LION:0002929	C20:4	15	0	0.39	1	1	0
LION:0002930	C20:5	3	0	0.08	1	1	0
LION:0002931	C22:0	10	0	0.26	1	1	0
LION:0002935	C22:4	4	0	0.1	1	1	0
LION:0002936	C22:5	7	0	0.18	1	1	0
LION:0002937	C22:6	11	0	0.29	1	1	0
LION:0002947	fatty acid with 13-15 carbons	16	0	0.42	1	1	0
LION:0002949	fatty acid with 19-21 carbons	36	0	0.94	1	1	0
LION:0002953	fatty acid with 14 carbons	12	0	0.31	1	1	0
LION:0002956	fatty acid with 17 carbons	14	0	0.37	1	1	0
LION:0002958	fatty acids with 19 carbons	3	0	0.08	1	1	0
LION:0002959	fatty acid with 20 carbons	33	0	0.86	1	1	0
LION:0002961	fatty acid with 22 carbons	34	0	0.89	1	1	0
LION:0002967	polyunsaturated fatty acid	75	0	1.96	1	1	0
LION:0002970	fatty acid with 2 double bonds	28	0	0.73	1	1	0
LION:0002971	fatty acid with 3 double bonds	8	0	0.21	1	1	0
LION:0002972	fatty acid with 4 double bonds	19	0	0.5	1	1	0
LION:0002973	fatty acid with 5 double bonds	10	0	0.26	1	1	0
LION:0002976	fatty acid with more than 3 double bonds	48	0	1.26	1	1	0
LION:0002977	fatty acid with 3-5 double bonds	37	0	0.97	1	1	0
LION:0012018	dihexosylceramides	4	0	0.1	1	1	0
LION:0012216	d18:2	4	0	0.1	1	1	0
LION:0015967	PE(P-38:4)	3	0	0.08	1	1	0
LION:0022229	C15:0	4	0	0.1	1	1	0
LION:0022231	C17:0	13	0	0.34	1	1	0
LION:0080968	very low bilayer thickness	9	0	0.24	1	1	0
LION:0080969	low bilayer thickness	20	0	0.52	1	1	0
LION:0080970	average bilayer thickness	26	0	0.68	1	1	0
LION:0080973	below average bilayer thickness	29	0	0.76	1	1	0
LION:0080976	very low lateral diffusion	3	0	0.08	1	1	0
LION:0080978	average lateral diffusion	24	0	0.63	1	1	0
LION:0080979	high lateral diffusion	23	0	0.6	1	1	0
LION:0080980	very high lateral diffusion	12	0	0.31	1	1	0
LION:0080982	above average lateral diffusion	33	0	0.86	1	1	0
LION:0143674	TG(49:1)	3	0	0.08	1	1	0
LION:0143685	TG(51:2)	3	0	0.08	1	1	0

### Sheet: Enrichment of up lipids
Term ID	Discription	Annotated	Significant	Expected	p-value	FDR q-value	-LOG(FDR q-value)
LION:0000599	lysoglycerophospholipids	35	20	2.65	4.5e-18	5.31e-16	15.2749
LION:0000466	positive intrinsic curvature	60	22	4.53	4.6e-15	2.71e-13	12.567
LION:0012009	lipid-mediated signalling	53	20	4.01	2e-13	7.87e-12	11.104
LION:0000034	monoacylglycerophosphocholines [GP0105]	24	14	1.81	4.7e-12	1.39e-10	9.85699
LION:0002976	fatty acid with more than 3 double bonds	48	13	3.63	4.3e-06	0.000101	3.99568
LION:0002967	polyunsaturated fatty acid	75	16	5.67	5.4e-06	0.000106	3.97469
LION:0002977	fatty acid with 3-5 double bonds	37	11	2.8	1.3e-05	0.000219	3.65956
LION:0000010	glycerophosphocholines [GP01]	104	17	7.86	0.00012	0.00177	2.75203
LION:0000042	monoacylglycerophosphoethanolamines [GP0205]	7	4	0.53	0.00078	0.00944	2.02503
LION:0000003	glycerophospholipids [GP]	203	23	15.34	0.0008	0.00944	2.02503
LION:0012080	endoplasmic reticulum (ER)	211	23	15.95	0.00176	0.0189	1.72354
LION:0002949	fatty acid with 19-21 carbons	36	8	2.72	0.00259	0.0255	1.59346
LION:0002945	fatty acid with more than 18 carbons	87	13	6.58	0.00418	0.0379	1.42136
LION:0002959	fatty acid with 20 carbons	33	7	2.49	0.00689	0.0581	1.23582
LION:0000095	headgroup with positive charge / zwitter-ion	196	21	14.81	0.00782	0.0615	1.21112
LION:0002972	fatty acid with 4 double bonds	19	5	1.44	0.0093	0.0686	1.16368
LION:0012010	membrane component	232	23	17.53	0.01105	0.0767	1.1152
LION:0002971	fatty acid with 3 double bonds	8	3	0.6	0.01671	0.11	0.958607
LION:0002929	C20:4	15	4	1.13	0.01983	0.123	0.910095
LION:0000046	monoacylglycerophosphoinositols [GP0605]	4	2	0.3	0.03004	0.169	0.772113
LION:0002924	C18:3	4	2	0.3	0.03004	0.169	0.772113
LION:0002973	fatty acid with 5 double bonds	10	3	0.76	0.03231	0.173	0.761954
LION:0000035	monoalkylglycerophosphocholines [GP0106]	7	2	0.53	0.09122	0.448	0.348722
LION:0002936	C22:5	7	2	0.53	0.09122	0.448	0.348722
LION:0002961	fatty acid with 22 carbons	34	5	2.57	0.09944	0.469	0.328827
LION:0002948	fatty acid with 16-18 carbons	119	12	8.99	0.1417	0.643	0.191789
LION:0000100	fatty acid with 18 carbons or less	122	12	9.22	0.16528	0.722	0.141463
LION:0002957	fatty acid with 18 carbons	88	9	6.65	0.19135	0.802	0.0958256
LION:0002937	C22:6	11	2	0.83	0.19834	0.802	0.0958256
LION:0002930	C20:5	3	1	0.23	0.2106	0.802	0.0958256
LION:0002958	fatty acids with 19 carbons	3	1	0.23	0.2106	0.802	0.0958256
LION:0002928	C20:3	4	1	0.3	0.27079	0.968	0.0141246
LION:0002935	C22:4	4	1	0.3	0.27079	0.968	0.0141246
LION:0002950	fatty acid with 22-24 carbons	51	5	3.85	0.33744	1	0
LION:0002970	fatty acid with 2 double bonds	28	3	2.12	0.35625	1	0
LION:0002969	monounsaturated fatty acid	69	6	5.22	0.42553	1	0
LION:0000012	glycerophosphoinositols [GP06]	22	2	1.66	0.50972	1	0
LION:0002921	C18:0	25	2	1.89	0.58241	1	0
LION:0002923	C18:2	27	2	2.04	0.62661	1	0
LION:0002956	fatty acid with 17 carbons	14	1	1.06	0.67453	1	0
LION:0002922	C18:1	45	3	3.4	0.68962	1	0
LION:0002900	C16:1	15	1	1.13	0.70018	1	0
LION:0000093	headgroup with negative charge	32	2	2.42	0.722	1	0
LION:0001738	high transition temperature	17	1	1.28	0.74576	1	0
LION:0000011	glycerophosphoethanolamines [GP02]	67	4	5.06	0.78468	1	0
LION:0080969	low bilayer thickness	20	1	1.51	0.80187	1	0
LION:0012081	mitochondrion	71	4	5.37	0.82538	1	0
LION:0080978	average lateral diffusion	24	1	1.81	0.85844	1	0
LION:0002966	fatty acid with less than 2 double bonds	150	9	11.34	0.87918	1	0
LION:0080973	below average bilayer thickness	29	1	2.19	0.90759	1	0
LION:0002955	fatty acid with 16 carbons	49	2	3.7	0.91085	1	0
LION:0001740	above average transition temperature	32	1	2.42	0.9287	1	0
LION:0002882	C16:0	36	1	2.72	0.94975	1	0
LION:0000030	diacylglycerophosphocholines [GP0101]	39	1	2.95	0.96146	1	0
LION:0002968	saturated fatty acid	105	3	7.94	0.99549	1	0
LION:0000465	neutral intrinsic curvature	79	1	5.97	0.99916	1	0
LION:0000002	glycerolipids [GL]	47	0	3.55	1	1	0
LION:0000004	sphingolipids [SP]	47	0	3.55	1	1	0
LION:0000031	1-alkyl,2-acylglycerophosphocholines [GP0102]	15	0	1.13	1	1	0
LION:0000032	1-(1z-alkenyl),2-acylglycerophosphocholines [GP0103]	15	0	1.13	1	1	0
LION:0000036	1z-alkenylglycerophosphocholines [GP0107]	4	0	0.3	1	1	0
LION:0000038	diacylglycerophosphoethanolamines [GP0201]	22	0	1.66	1	1	0
LION:0000039	1-alkyl,2-acylglycerophosphoethanolamines [GP0202]	9	0	0.68	1	1	0
LION:0000040	1-(1z-alkenyl),2-acylglycerophosphoethanolamines [GP0203]	25	0	1.89	1	1	0
LION:0000044	1z-alkenylglycerophosphoethanolamines [GP0207]	4	0	0.3	1	1	0
LION:0000047	diacylglycerophosphoinositols [GP0601]	18	0	1.36	1	1	0
LION:0000053	diacylglycerophosphoserines [GP0301]	6	0	0.45	1	1	0
LION:0000059	diacylglycerophosphoglycerols [GP0401]	4	0	0.3	1	1	0
LION:0000084	ceramide phosphocholines (sphingomyelins) [SP0301]	25	0	1.89	1	1	0
LION:0000094	headgroup with neutral charge	64	0	4.84	1	1	0
LION:0000259	C14:0	8	0	0.6	1	1	0
LION:0000462	C14:1	4	0	0.3	1	1	0
LION:0000464	negative intrinsic curvature	78	0	5.9	1	1	0
LION:0000467	contains ether-bond	24	0	1.81	1	1	0
LION:0000563	steryl esters [ST0102]	13	0	0.98	1	1	0
LION:0000604	triradylglycerols [GL03]	47	0	3.55	1	1	0
LION:0000622	triacylglycerols [GL0301]	44	0	3.33	1	1	0
LION:0000623	alkyldiacylglycerols [GL0302]	3	0	0.23	1	1	0
LION:0000744	TG(48:2)	4	0	0.3	1	1	0
LION:0000752	TG(50:2)	3	0	0.23	1	1	0
LION:0000753	TG(50:3)	3	0	0.23	1	1	0
LION:0001734	contains vinyl ether bond (plasmalogen)	40	0	3.02	1	1	0
LION:0001735	very low transition temperature	11	0	0.83	1	1	0
LION:0001736	low transition temperature	26	0	1.97	1	1	0
LION:0001737	average transition temperature	27	0	2.04	1	1	0
LION:0001739	very high transition temperature	15	0	1.13	1	1	0
LION:0001741	below average transition temperature	37	0	2.8	1	1	0
LION:0002925	C20:0	9	0	0.68	1	1	0
LION:0002931	C22:0	10	0	0.76	1	1	0
LION:0002938	C24:0	9	0	0.68	1	1	0
LION:0002939	C24:1	8	0	0.6	1	1	0
LION:0002947	fatty acid with 13-15 carbons	16	0	1.21	1	1	0
LION:0002953	fatty acid with 14 carbons	12	0	0.91	1	1	0
LION:0002963	fatty acid with 24 carbons	17	0	1.28	1	1	0
LION:0012011	lipid storage	60	0	4.53	1	1	0
LION:0012018	dihexosylceramides	4	0	0.3	1	1	0
LION:0012082	plasma membrane	49	0	3.7	1	1	0
LION:0012084	lipid droplet	60	0	4.53	1	1	0
LION:0012086	endosome/lysosome	38	0	2.87	1	1	0
LION:0012125	d16:1	3	0	0.23	1	1	0
LION:0012183	d17:1	4	0	0.3	1	1	0
LION:0012216	d18:2	4	0	0.3	1	1	0
LION:0012441	N-acylsphingosines (ceramides) [SP0201]	18	0	1.36	1	1	0
LION:0015967	PE(P-38:4)	3	0	0.23	1	1	0
LION:0022229	C15:0	4	0	0.3	1	1	0
LION:0022231	C17:0	13	0	0.98	1	1	0
LION:0080947	d18:1 (sphingosine)	15	0	1.13	1	1	0
LION:0080968	very low bilayer thickness	9	0	0.68	1	1	0
LION:0080970	average bilayer thickness	26	0	1.97	1	1	0
LION:0080971	high bilayer thickness	17	0	1.28	1	1	0
LION:0080976	very low lateral diffusion	3	0	0.23	1	1	0
LION:0080977	low lateral diffusion	17	0	1.28	1	1	0
LION:0080979	high lateral diffusion	23	0	1.74	1	1	0
LION:0080980	very high lateral diffusion	12	0	0.91	1	1	0
LION:0080981	below average lateral diffusion	20	0	1.51	1	1	0
LION:0080982	above average lateral diffusion	33	0	2.49	1	1	0
LION:0143674	TG(49:1)	3	0	0.23	1	1	0
LION:0143685	TG(51:2)	3	0	0.23	1	1	0
